# Evolutionary dynamics of sex chromosomes and candidate sex-determining genes across the beetle phylogeny

**DOI:** 10.64898/2026.07.17.739015

**Authors:** Yuan Fu, Wenjing Sun, Bengt Hansson

## Abstract

The evolutionary dynamics of beetle sex chromosomes remain poorly understood. Using synteny analyses of 163 chromosome-level genome assemblies, we examine sex chromosome evolution across the beetle phylogeny. Beetles retain a highly conserved ancestral X chromosome region, even in superfamilies with extensive autosomal rearrangements and in species with enlarged neo-X chromosomes formed by fusions of autosomal segments. In contrast, Y chromosomes vary greatly in presence, size and gene content, driven by degeneration of ancestral regions and addition of neo-Y segments in some species. Neo-X and neo-Y chromosomes frequently occur and generally evolve independently, highlighting a flexible neo-sex chromosome dynamics. We identify putative sex-determining genes and propose a novel candidate, the highly conserved and sexually differentially expressed X-linked gene *ELAV-like*. Our results uncover conserved X elements, fragile Y chromosomes, and independent neo-X and neo-Y formation across 300 million years of beetle genome evolution.
