## Supplementary Table S1 for "Evolutionary dynamics of sex chromosomes and candidate sex-determining genes across the beetle phylogeny"

### Sheet: Sheet1
	Table S1. Species and genome assemblies.
	Number	Superfamily	Family	Genus	Species	Genome size (bp)	Total length of all chromosomes (bp)	Proportion of genome in chromosomes (%)	X chromosome originally identified (X) or not (NA)	X chromosome used in this study	Karyotype	Chromosome number	Sex of sequenced sample	NCBI ID	Meioformula	Sex chromosome system	Ploidy level	B chr present	Reference article
	1	Dytiscoidea	Dytiscidae	Liopterus	Liopterus haemorrhoidalis	1020131422	1011085581	99.1133	X	X	NA	16	unknown	GCA_963971575.1
	2	Caraboidea	Carabidae	Carabus	Carabus problematicus	253974633	246619791	97.1041	X	X	XY	14	unknown	GCA_963422195.1	2n=28M 13+XY	XY	NA		Serrano and Yadav (1984)
	3	Caraboidea	Carabidae	Leistus	Leistus spinibarbis	235131629	227183333	96.6196	X	X	NA	23	unknown	GCA_933228885.1
	4	Caraboidea	Carabidae	Nebria	Nebria salina	256740106	224686194	87.515	X	X	NA	21	unknown	GCA_944039245.1	2n=42M
	5	Caraboidea	Carabidae	Nebria	Nebria brevicollis	241934194	208173776	86.0456	X	X	NA	15	unknown	GCA_944738965.1	2n=30M		NA		Serrano and Yadav (1984)
	6	Caraboidea	Carabidae	Clivina	Clivina fossor	612615498	528664599	86.2963	X	X	XY	22	unknown	GCA_963966155.1	2n=44M/2n=44F 21+XY	XY	2 types		Serrano and Galian (1998)
	7	Caraboidea	Carabidae	Pogonus	Pogonus chalceus	280876046	105037496	37.3964	NA	10	NA	11	unknown	GCA_002278615.1	2n=22M		NA		Serrano and Yadav (1984)
	8	Caraboidea	Carabidae	Poecilus	Poecilus cupreus	748493741	586659292	78.3787	X	X	XO	21	unknown	GCA_963942605.1	2n=43M 21+XO	XO	orXY		Yadav, Lyapunova, Korablev, Baklushiskaya-Yani, and Vorontosov (1991)
	9	Caraboidea	Carabidae	Pterostichus	Pterostichus niger	674098515	654122297	97.0366	X	X	XO	19	unknown	GCA_947425015.1	2n=37M 18+XO	XO	NA	yes	Serrano and Yadav (1984)
	10	Caraboidea	Carabidae	Pterostichus	Pterostichus madidus	705146800	704920005	99.9678	X	X	XO	19	unknown	GCA_911728475.2	2n=37M 18+XO	XO	NA		Yadav, Lyapunova, Korablev, Baklushiskaya-Yani, and Vorontosov (1991)
	11	Caraboidea	Carabidae	Dromius	Dromius quadrimaculatus	778793874	745516543	95.7271	X	X	NA	14	unknown	GCA_963989225.1	2n=25M 12+XO
	12	Caraboidea	Carabidae	Agonum	Agonum fuliginosum	695910864	674904268	96.9814	X	X	XO	19	unknown	GCA_947534325.1	2n=37M 18+XO	XO	NA		Serrano and Yadav (1984)
	13	Caraboidea	Carabidae	Ophonus	Ophonus ardosiacus	911917119	908246236	99.5975	X	X	XO	19	unknown	GCA_943142095.1	2n=37M 18+XO	XO	NA		Serrano and Galian (1998)
	14	Caraboidea	Carabidae	Harpalus	Harpalus rufipes	890553490	883902434	99.2532	X	X	XO	19	unknown	GCA_951394225.1	2n=37M 18+XO	XO	NA	yes	Serrano and Galian (1998)
	15	Caraboidea	Carabidae	Harpalus	Harpalus rubripes	1253243932	1161167837	92.653	X	X	XO	19	unknown	GCA_963082715.1	2n=37M 18+XO	XO	NA		Serrano and Yadav (1984)
	16	Dascilloidea	Dascillidae	Dascillus	Dascillus cervinus	282755560	276179553	97.6743	X	X	XY	9	unknown	GCA_949768715.1
	17	Buprestoidea	Buprestidae	Agrilus	Agrilus cyanescens	292354128	292338215	99.9946	X	X	NA	10	unknown	GCA_947389935.1	2n=20M/2n=20F 9+NeoXY
	18	Buprestoidea	Buprestidae	Agrilus	Agrilus mali	291300295	283387474	97.2836	NA	11	Xyp	11	unknown	GCA_029378335.1	2n=22M/2n=22F 10+Xyp
	19	Buprestoidea	Buprestidae	Agrilus	Agrilus biguttatus	368130186	365820919	99.3727	X	X	Xyp	11	unknown	GCA_963921985.1	2n=22M/2n=22F 10+Xyp
	20	Byrrhoidea	Elmidae	Elmis	Elmis aenea	516518598	492280590	95.3074	X	X	NA	9	unknown	GCA_947652605.1
	21	Elateroidea	Lampyridae	Aquatica	Aquatica leii	1036906664	1033584138	99.6796	NA	8	NA	8	male	GCA_035610365.1
	22	Elateroidea	Lampyridae	Pyrocoelia	Pyrocoelia pectoralis	532084166	521986511	98.1022	NA	9	XO	10	unknown	GCA_036250285.1
	23	Elateroidea	Lampyridae	Photinus	Photinus pyralis	471511253	448355638	95.0891	NA	3a	XO	11	male	GCA_008802855.1	2n=19M 9+XO	XO	NA		Wasserman and Ehrman (1986)
	24	Elateroidea	Elateridae	Melanotus	Melanotus villosus	803481935	789426432	98.2507	X	X	NA	10	unknown	GCA_963082815.1
	25	Elateroidea	Elateridae	Agriotes	Agriotes lineatus	3159863714	1623088816	51.3658	NA	9	XO	10	unknown	GCA_940337035.1	2n=19M 9+XO	XO	NA		Schneider, Carraro, et al. (2007)
	26	Elateroidea	Elateridae	Agrypnus	Agrypnus murinus	1578523859	1571590911	99.5608	X	X	NA	9	unknown	GCA_929113105.1
	27	Elateroidea	Elateridae	Hemicrepidius	Hemicrepidius niger	377570513	365429993	96.7846	X	X	NA	10	unknown	GCA_963082805.1
	28	Elateroidea	Elateridae	Ctenicera	Ctenicera cuprea	647686976	618169979	95.4427	X	X	XY	12	unknown	GCA_958336395.1
	29	Elateroidea	Cantharidae	Malthinus	Malthinus seriepunctatus	338830915	337414013	99.5818	X	X	NA	6	unknown	GCA_963924605.1	2n=12F		NA		James and Angus (2007)
	30	Elateroidea	Cantharidae	Malthinus	Malthinus flaveolus	236723918	236688077	99.9849	X	X	NA	6	unknown	GCA_950108345.1
	31	Elateroidea	Cantharidae	Podabrus	Podabrus alpinus	777254275	743063496	95.6011	X	X	NA	7	unknown	GCA_932274525.1
	32	Elateroidea	Cantharidae	Rhagonycha	Rhagonycha lutea	479857303	432357448	90.1013	X	X	XO	7	unknown	GCA_958510855.1	2n=13M/2n=14F 6+XO	XO	NA		James and Angus (2007)
	33	Elateroidea	Cantharidae	Rhagonycha	Rhagonycha fulva	424679337	424519277	99.9623	X	X	XO	7	unknown	GCA_905340355.1	2n=13M/2n=14F 6+XO	XO	NA		James and Angus (2007)
	34	Elateroidea	Cantharidae	Cantharis	Cantharis rustica	445936792	444627916	99.7065	X	X	XO	7	unknown	GCA_911387805.1	2n=13M/2n=14F 6+XO	XO	NA		James and Angus (2007)
	35	Elateroidea	Cantharidae	Cantharis	Cantharis lateralis	332197494	324737251	97.7543	X	X	XO	7	unknown	GCA_963170105.1	2n=13M/2n=14F 6+XO	XO	NA		James and Angus (2007)
	36	Elateroidea	Cantharidae	Cantharis	Cantharis rufa	355331611	354985643	99.9026	X	X	XO	7	unknown	GCA_947369205.1	2n=13M/2n=14F 6+XO	XO	NA		James and Angus (2007)
	37	Elateroidea	Cantharidae	Cantharis	Cantharis nigra	397814522	343841965	86.4327	X	X	XO	7	unknown	GCA_958510845.1	2n=13M/2n=14F 6+XO	XO	NA		James and Angus (2007)
	38	Elateroidea	Cantharidae	Cantharis	Cantharis flavilabris	348304867	347626099	99.8051	X	X	NA	7	unknown	GCA_949152465.1
	39	Histeridae	Histeridae	Hololepta	Hololepta plana	153912422	136345589	88.5865	X	X	NA	12	unknown	GCA_963695495.1
	40	Staphylinoidea	Leiodidae	Leptodirus	Leptodirus hochenwartii	492378077	479458940	97.3762	X	X	XY	13	unknown	GCA_947310635.1
	41	Staphylinoidea	Staphylinidae	Aleochara	Aleochara curtula	136981725	134222174	97.9855	X	8 *	XY	11	unknown	GCA_963978815.1
	42	Staphylinoidea	Silphidae	Phosphuga	Phosphuga atrata	1199998149	1146593402	95.5496	X	X	XY	17	unknown	GCA_944588485.1	2n=34M 16+Xyp	Xyp	NA		Vorontsov, Yadav, Lyapunova, Korablev, and Yani (1984)
	43	Staphylinoidea	Silphidae	Nicrophorus	Nicrophorus investigator	202291714	187150796	92.5153	X	X	NA	7	unknown	GCA_963457615.1
	44	Staphylinoidea	Staphylinidae	Stenus	Stenus bimaculatus	450605311	384922608	85.4235	X	X	NA	8	unknown	GCA_963971135.1
	45	Staphylinoidea	Staphylinidae	Tachinus	Tachinus rufipes	1151999613	1148009991	99.6537	X	X	XY	11	unknown	GCA_963932245.1
	46	Staphylinoidea	Staphylinidae	Lordithon	Lordithon lunulatus	674385862	575059745	85.2716	X	X	NA	10	unknown	GCA_963942505.1
	47	Staphylinoidea	Staphylinidae	Othius	Othius punctulatus	870474623	843654085	96.9189	X	X	NA	10	unknown	GCA_951805005.1
	48	Staphylinoidea	Staphylinidae	Philonthus	Philonthus spinipes	671082430	668218573	99.5732	X	X	NA	25	unknown	GCA_963082785.1
	49	Staphylinoidea	Staphylinidae	Philonthus	Philonthus cognatus	1030568945	1014573488	98.4479	X	X	XY	11	unknown	GCA_932526585.2
	50	Staphylinoidea	Staphylinidae	Ontholestes	Ontholestes murinus	1023326090	945682465	92.4126	X	X	NA	13	unknown	GCA_963969525.1
	51	Staphylinoidea	Staphylinidae	Ocypus	Ocypus olens	1083870417	1070483798	98.7649	X	X	NA	19	unknown	GCA_910593695.2
	52	Scarabaeoidea	Geotrupidae	Geotrupes	Geotrupes spiniger	580588114	475753800	81.9434	X	X	XY	12	unknown	GCA_959613385.1	2n=22M 10+XY	XY	3 types		R. Angus (2011)
	53	Scarabaeoidea	Lucanidae	Prosopocoilus	Prosopocoilus inquinatus	649728786	612117698	94.2113	X	X	NA	12	unknown	GCA_036172665.1
	54	Scarabaeoidea	Lucanidae	Dorcus	Dorcus parallelipipedus	470898720	468664480	99.5255	X	X	XY	9	unknown	GCA_958336345.1	2n=18M 8+NeoXY	NeoXY	NA		S. Smith and Virkki (1978)
	55	Scarabaeoidea	Lucanidae	Dorcus	Dorcus hopei	520705759	500803951	96.1779	NA	1	NA	9	male	GCA_033060865.1
	56	Scarabaeoidea	Scarabaeidae	Melolontha	Melolontha melolontha	1656884372	1646642359	99.3819	X	X	XY	10	unknown	GCA_935421215.2	2n=20M 9+XY	XY	NA		Giannoulis et al. (2011)
	57	Scarabaeoidea	Scarabaeidae	Amphimallon	Amphimallon solstitiale	1584161395	1547086803	97.6597	X	X	XY	10	unknown	GCA_963170755.1
	58	Scarabaeoidea	Scarabaeidae	Cetonia	Cetonia aurata	479646749	469104153	97.802	X	X	XY	11	unknown	GCA_949128085.1	2n=20M 9+XY	XY	NA		Yadav, Pillai, and Karamjeet (1979)
	59	Chrysomeloidea	Chrysomelidae	Chrysolina	Chrysina gloriosa	642291665	631460855	98.3137	X	X	NA	10	female	GCA_038088585.1
	60	Scarabaeoidea	Scarabaeidae	Trypoxylus	Trypoxylus dichotomus	636265192	606798054	95.3687	NA	10	NA	10	male	GCA_023509865.1
	61	Scarabaeoidea	Scarabaeidae	Holotrichia	Holotrichia oblita	1415113966	1346810899	95.1733	NA	10	NA	10	unknown	GCA_023690525.1
	62	Scarabaeoidea	Scarabaeidae	Onthophagus	Onthophagus taurus	290855388	270602675	93.0368	NA	8	XY	11	male	GCA_036711975.1	2n=20M 9+XY	XY	or Xyp		Wilson and Angus (2005a)
	63	Scarabaeoidea	Scarabaeidae	Aphodius	Aphodius granarius	397223896	275510074	69.3589	X	X	NA	10	unknown	GCA_963971325.1
	64	Scarabaeoidea	Scarabaeidae	Aphodius	Melinopterus prodromus	645636312	586392658	90.824	X	X	NA	10	unknown	GCA_964023965.1
	65	Scarabaeoidea	Scarabaeidae	Aphodius	Aphodius sticticus	628447037	621804831	98.9431	X	X	XY	11	unknown	GCA_963966075.1	2n=20M 9+XY	XY	NA		Wilson and Angus (2004a)
	66	Bostrichoidea	Ptinidae	Xestobium	Xestobium rufovillosum	475784174	472830934	99.3793	NA	6	NA	13	unknown	GCA_963966045.1
	67	Cleroidea	Cleridae	Tillus	Tillus elongatus	1719093477	1716985310	99.8774	X	X	XY	9	unknown	GCA_964006375.1
	68	Cleroidea	Melyridae	Malachius	Malachius bipustulatus	544256285	535234349	98.3423	X	X	NA	10	unknown	GCA_910589415.1
	69	Coccinelloidea	Bothrideridae	Dastarcus	Dastarcus helophoroides	538902350	536106268	99.4812	NA	9	NA	13	female	GCA_028583605.1
	70	Coccinelloidea	Latridiidae	Cartodere	Cartodere bifasciata	178099718	177294797	99.5481	X	X	XY	10	unknown	GCA_963920755.1
	71	Coccinelloidea	Endomychidae	Endomychus	Endomychus coccineus	906444856	879159759	96.9899	X	X	XY	6	unknown	GCA_958510875.1
	72	Coccinelloidea	Coccinellidae	Megalocaria	Megalocaria dilatata	767667579	711862877	92.7306	X	X	NA	10	unknown	GCA_034642435.1
	73	Coccinelloidea	Coccinellidae	Halyzia	Halyzia sedecimguttata	919111547	903242120	98.2734	X	X	NA	10	unknown	GCA_937662695.2
	74	Coccinelloidea	Coccinellidae	Propylea	Propylea japonica	851227647	804299998	94.4871	NA	10	NA	10	male	GCA_013421045.1	2n=20M
	75	Coccinelloidea	Coccinellidae	Myrrha	Myrrha octodecimguttata	769912521	650952534	84.5489	X	X	NA	10	unknown	GCA_958510865.1
	76	Coccinelloidea	Coccinellidae	Hippodamia	Hippodamia convergens	619232409	527013188	85.1075	NA	7	Xyp	8	unknown	GCA_038502775.1	2n=20M 9+Xyp	Xyp	NA		S. Smith and Virkki (1978)
	77	Coccinelloidea	Coccinellidae	Harmonia	Harmonia axyridis	425544856	425274714	99.9365	X	X	NA	8	unknown	GCA_914767665.1	2n=16M 7+Xyp
	78	Coccinelloidea	Coccinellidae	Aphidecta	Aphidecta obliterata	349575235	341476130	97.6832	X	X	XO	10	unknown	GCA_963966015.1	2n=19M/2n=20F 9+XO	XO	NA		S. Smith and Virkki (1978)
	79	Coccinelloidea	Coccinellidae	Coccinella	Coccinella septempunctata	398868586	398192398	99.8305	X	X	NA	10	unknown	GCA_907165205.1	2n=20M		NA		Rozek and Holecova (2001)
	80	Coccinelloidea	Coccinellidae	Adalia	Adalia decempunctata	489453138	486435045	99.3834	X	X	XY	12	unknown	GCA_951802165.1
	81	Coccinelloidea	Coccinellidae	Adalia	Adalia bipunctata	475288177	449491743	94.5725	X	X	XY	11	unknown	GCA_910592335.1	2n=20M 9+Xyp	Xyp	XY		S. Smith and Virkki (1978)
	82	Tenebrionoidea	Scraptiidae	Anaspis	Anaspis maculata	757844310	752697178	99.3208	X	X	NA	8	unknown	GCA_949128115.1
	83	Tenebrionoidea	Salpingidae	Salpingus	Salpingus planirostris	127540636	119955327	94.0526	X	X	NA	13	unknown	GCA_949788335.1
	84	Tenebrionoidea	Pyrochroidae	Schizotus	Schizotus pectinicornis	181134879	168665241	93.1158	X	X	NA	9	unknown	GCA_951805265.1
	85	Tenebrionoidea	Pyrochroidae	Pyrochroa	Pyrochroa serraticornis	249414446	244215905	97.9157	X	X	XY	10	unknown	GCA_905333025.2
	86	Tenebrionoidea	Zopheridae	Pycnomerus	Pycnomerus fuliginosus	359237621	344208816	95.8165	X	X	NA	11	unknown	GCA_963924575.1
	87	Tenebrionoidea	Tenebrionidae	Lagria	Lagria hirta	336783501	335467320	99.6092	X	X	XY	12	unknown	GCA_947359425.1
	88	Tenebrionoidea	Tenebrionidae	Tenebrio	Tenebrio molitor	276971150	270646792	97.7166	X	X	XY	11	male	GCA_963966145.1	2n=20M 9+Xyp	Xyp	3 types		Juan and Petitpierre (1991)
	89	Tenebrionoidea	Tenebrionidae	Eledona	Eledona agricola	363611625	271425300	74.647	X	X	NA	10	unknown	GCA_964023215.1
	90	Tenebrionoidea	Tenebrionidae	Tribolium	Tribolium confusum	305133470	302772022	99.2261	X_LG2	X_LG2	XY	9+Y	male	GCA_019155225.1	2n=18M 8+NeoXY	NeoXY	NA		Juan and Petitpierre (1991)
	91	Tenebrionoidea	Tenebrionidae	Tribolium	Tribolium freemani	300426119	181995786	60.5792	X	X	Xyp	10+y	unknown	GCA_022388455.1	2n=20M 9+Xyp	Xyp	NA		Juan and Petitpierre (1991)
	92	Tenebrionoidea	Tenebrionidae	Tribolium	Tribolium castaneum	241861439	222251568	91.8921	NA	10	Xyp	10+Y	male	GCF_031307605.1	2n=20M 9+Xyp	Xyp	NA		Juan and Petitpierre (1991)
	93	Tenebrionoidea	Tenebrionidae	Latheticus	Latheticus oryzae	170052028	157973464	92.8971	NA	7	Xyp	10	male	GCA_030157265.1	2n=20M 9+Xyp	Xyp	NA		Juan and Petitpierre (1991)
	94	Tenebrionoidea	Tenebrionidae	Zophobas	Zophobas morio	461985688	429359655	92.9379	NA	10	NA	10	unknown	GCA_027724725.1
	95	Tenebrionoidea	Tenebrionidae	Zophobas	Zophobas atratus	478145070	465207537	97.2942	X	X	NA	10	male	GCA_022388445.1
	96	Tenebrionoidea	Tenebrionidae	Diaperis	Diaperis boleti	542638604	542078005	99.8967	X	X	XY	7	unknown	GCA_963583935.1	2n=14M 6+NeoXY	NeoXY	NA		Juan and Petitpierre (1991)
	97	Tenebrionoidea	Tenebrionidae	Gnatocerus	Gnatocerus cornutus	342674785	206467612	60.2518	NA	10	NA	10	male	GCA_029298725.1
	98	Tenebrionoidea	Tenebrionidae	Cynaeus	Cynaeus angustus	236991183	234940734	99.1348	NA	9	Xyp	10	unknown	GCA_030157275.1	2n=20M 9+Xyp	Xyp	NA		Juan and Petitpierre (1991)
	99	Cucujoidea	Kateretidae	Brachypterus	Brachypterus glaber	648296476	617404163	95.2348	X	X	NA	11	unknown	GCA_958510825.1
	100	Cucujoidea	Nitidulidae	Brassicogethes	Brassicogethes aeneus	585278335	585278335	100	NA	8	NA	11	unknown	GCA_921294245.1
	101	Cucujoidea	Nitidulidae	Aethina	Aethina tumida	259967705	259967705	100	NA	1	NA	8	male	GCA_024364675.1
	102	Cucujoidea	Silvanidae	Silvanus	Silvanus unidentatus	187170625	157047549	83.9061	X	X	NA	7	unknown	GCA_963930825.1
	103	Cucujoidea	Cucujidae	Pediacus	Pediacus dermestoides	235030629	222462125	94.6524	X	X	XY	9	unknown	GCA_963942485.1
	104	Cucujoidea	Cryptophagidae	Cryptophagus	Cryptophagus acutangulus	177342891	147912747	83.4049	X1X2	X2 *	XY	18	unknown	GCA_963556235.1
	105	Chrysomeloidea	Cerambycidae	Pogonocherus	Pogonocherus hispidulus	704454747	703710593	99.8944	X	X	XY	11	unknown	GCA_963924545.1	2n=20M 9+Xyp	Xyp	NA		S. Smith and Virkki (1978)
	106	Chrysomeloidea	Cerambycidae	Monochamus	Monochamus saltuarius	682219095	655555998	96.0917	X	X	Xyp	10	unknown	GCA_025584915.1	2n=20M/2n=20F 9+Xyp	Xyp	NA		Cesari, Marescalchi, Francardi, and Mantovani (2005)
	107	Chrysomeloidea	Cerambycidae	Monochamus	Monochamus alternatus	789497424	786125991	99.573	NA	7	Xyp	10	unknown	GCA_037114965.1	2n=20M 9+Xyp	Xyp	NA		Ping et al. (2010)
	108	Chrysomeloidea	Cerambycidae	Rhagium	Rhagium mordax	775654262	771502434	99.4647	NA	9	NA	10	unknown	GCA_963680705.1	2n=20F		NA		S. Smith and Virkki (1978)
	109	Chrysomeloidea	Cerambycidae	Leptura	Leptura quadrifasciata	1403955945	1398095231	99.5826	X	X	NA	10	unknown	GCA_963675555.1	2n=20M
	110	Chrysomeloidea	Cerambycidae	Stenurella	Stenurella melanura	1616911602	1566692953	96.8942	NA	10	NA	10	unknown	GCA_963583905.1
	111	Chrysomeloidea	Cerambycidae	Rutpela	Rutpela maculata	2021580433	2008949191	99.3752	X	X	NA	10	unknown	GCA_936432065.2
	112	Chrysomeloidea	Chrysomelidae	Crioceris	Crioceris asparagi	639299739	594831447	93.0442	X	X	XY	9	unknown	GCA_958507055.1	2n=16M 7+Xyp	Xyp	NA		Petitpierre, Segarra, Yadav, and Virkki (1988)
	113	Chrysomeloidea	Chrysomelidae	Bruchidius	Bruchidius siliquastri	375583928	375252949	99.9119	X	X	XY	11	unknown	GCA_949316355.1	2n=22M 10+Xy
	114	Chrysomeloidea	Chrysomelidae	Acanthoscelides	Acanthoscelides obtectus	1105071634	995179567	90.0557	NA	2	XY	10	unknown	GCA_963669975.1	2n=20M/2n=20F 9+XY	XY	NA		S. Smith and Virkki (1978)
	115	Chrysomeloidea	Chrysomelidae	Octodonta	Octodonta nipae	1303760333	1260278144	96.6649	NA	1	NA	9	unknown	GCA_034190945.1
	116	Chrysomeloidea	Chrysomelidae	Cryptocephalus	Cryptocephalus primarius	371011342	324877273	87.5653	X	X	XY	21	unknown	GCA_963576515.1	2n=40M 19+Xyp	Xyp	NA		Petitpierre, Segarra, Yadav, and Virkki (1988)
	117	Chrysomeloidea	Chrysomelidae	Cryptocephalus	Cryptocephalus moraei	500560161	491875392	98.265	X	X	Xyr	15	unknown	GCA_946251905.1	2n=30M 14+Xyr	Xyr	NA		Petitpierre, Segarra, Yadav, and Virkki (1988)
	118	Chrysomeloidea	Chrysomelidae	Phaedon	Phaedon cochleariae	869734947	869532125	99.9767	NA	14	Xyp	17	unknown	GCA_918026855.4	2n=34M 16+Xyp	Xyp	NA		Petitpierre, Segarra, Yadav, and Virkki (1988)
	119	Chrysomeloidea	Chrysomelidae	Gastrophysa	Gastrophysa polygoni	369770545	369383381	99.8953	X	X	Xyp	12	unknown	GCA_963576655.1		Xyp
	120	Chrysomeloidea	Chrysomelidae	Plagiodera	Plagiodera versicolora	236737571	232746163	98.314	X	X	Xyp	16	unknown	GCA_963584125.1	2n=28M 13+Xyp	Xyp	NA		Petitpierre, Segarra, Yadav, and Virkki (1988)
	121	Chrysomeloidea	Chrysomelidae	Chrysomela	Chrysomela aeneicollis	353918979	341744276	96.56	X	X	NA	21	unknown	GCA_027562985.1	2n=34M 16+Xyp
	122	Chrysomeloidea	Chrysomelidae	Leptinotarsa	Leptinotarsa decemlineata	1008323064	957960589	95.0053	NA	6	XO	18	unknown	GCA_024712935.1	2n=35M/2n=36F 17+XO	XO	NA		Petitpierre, Segarra, Yadav, and Virkki (1988)
	123	Chrysomeloidea	Chrysomelidae	Chrysolina	Chrysolina haemoptera	718322849	709938230	98.8328	X	X	Xyp	20	unknown	GCA_958298965.1	2n=40M 19+Xyp	Xyp	NA		Petitpierre, Segarra, Yadav, and Virkki (1988)
	124	Chrysomeloidea	Chrysomelidae	Chrysolina	Chrysolina oricalcia	1423453393	1420951106	99.8242	X	X	Xyp	22	unknown	GCA_944452925.2	2n=40M 19+Xyp	Xyp	NA		Petitpierre, Segarra, Yadav, and Virkki (1988)
	125	Chrysomeloidea	Chrysomelidae	Chrysolina	Chrysolina americana	980590408	975802060	99.5117	X	X	Xyp	12	unknown	GCA_958502065.1	2n=24M 11+Xyp	Xyp	NA		Petitpierre, Segarra, Yadav, and Virkki (1988)
	126	Chrysomeloidea	Chrysomelidae	Altica	Altica lythri	1003525234	825806773	82.2906	X	X	NA	12	unknown	GCA_964028335.1	2n=24M 11+Xy+	Xy+	NA		Petitpierre, Segarra, Yadav, and Virkki (1988)
	127	Chrysomeloidea	Chrysomelidae	Neocrepidodera	Neocrepidodera transversa	671316925	628226210	93.5812	X	X	Xyp	21	unknown	GCA_963243735.1	2n=38M 18+Xyp	Xyp	NA		Rozek, Lachowska, Petitpierre, and Holecova (2004)
	128	Chrysomeloidea	Chrysomelidae	Hermaeophaga	Hermaeophaga mercurialis	479410748	399258776	83.2811	NA	7	NA	9	unknown	GCA_951812935.1	XXY/XY
	129	Chrysomeloidea	Chrysomelidae	Phyllotreta	Phyllotreta striolata	132261818	127345223	96.2827	NA	10	Xyp	15	unknown	GCA_918026865.1		Xyp
	130	Chrysomeloidea	Chrysomelidae	Phyllotreta	Phyllotreta cruciferae	135120912	135120912	100	NA	10	Xyp	17	unknown	GCA_917563865.1		Xyp
	131	Chrysomeloidea	Chrysomelidae	Psylliodes	Psylliodes chrysocephala	1181805965	1174450104	99.3776	NA	14	Xyp	23	unknown	GCA_927349885.1	2n=36M 17+Xyp	Xyp	NA		Petitpierre, Segarra, Yadav, and Virkki (1988)
	132	Chrysomeloidea	Chrysomelidae	Crepidodera	Crepidodera aurea	508975589	505654923	99.3476	X	X	NA	10	unknown	GCA_949320105.2
	133	Chrysomeloidea	Chrysomelidae	Diabrotica	Diabrotica virgifera	2533404242	2533404242	100	NA	10	XO	10	unknown	GCA_917563875.2	2n=19M 9+XO	XO	NA		Petitpierre, Segarra, Yadav, and Virkki (1988)
	134	Chrysomeloidea	Chrysomelidae	Diabrotica	Diabrotica balteata	1607257046	1567468926	97.5245	NA	10	Xyp	10	unknown	GCA_918026665.1	2n=19M/2n=20F 9+XO	XO	NA		Petitpierre, Segarra, Yadav, and Virkki (1988)
	135	Chrysomeloidea	Chrysomelidae	Agelastica	Agelastica alni	692286867	683357445	98.7102	NA	1	NA	12	unknown	GCA_950111635.1	2n=24M 11+Xyr
	136	Chrysomeloidea	Chrysomelidae	Ophraella	Ophraella communa	733127940	717472583	97.8646	NA	2	NA	17	unknown	GCA_035357415.1	2n=34M		NA		Petitpierre, Segarra, and Juan (1993)
	137	Chrysomeloidea	Chrysomelidae	Galerucella	Galerucella nymphaeae	350183102	349514927	99.8092	X	X	Xyp	16	unknown	GCA_963978555.1		Xyp
	138	Chrysomeloidea	Chrysomelidae	Lochmaea	Lochmaea crataegi	891301393	876408049	98.329	X	X	XY	16	unknown	GCA_947563755.1
	139	Chrysomeloidea	Chrysomelidae	Lochmaea	Lochmaea capreae	534692516	534180827	99.9043	NA	8	NA	17	unknown	GCA_949126875.1	2n=34M		NA		Petitpierre, Segarra, Yadav, and Virkki (1988)
	140	Chrysomeloidea	Chrysomelidae	Galeruca	Galeruca laticollis	2154579676	2152937003	99.9238	X	X	XY	12	unknown	GCA_963921935.1
	141	Chrysomeloidea	Chrysomelidae	Diorhabda	Diorhabda elongata	485337276	453163090	93.3708	X	X	XY	13	male	GCA_026230145.1
	142	Chrysomeloidea	Chrysomelidae	Diorhabda	Diorhabda carinulata	415369604	410941943	98.934	X	1 *	XY	14	male	GCA_026250575.1
	143	Chrysomeloidea	Chrysomelidae	Diorhabda	Diorhabda sublineata	456219552	431416629	94.5634	X	X	XY	13	male	GCA_026230105.1
	144	Chrysomeloidea	Chrysomelidae	Diorhabda	Diorhabda carinata	449895081	445572566	99.0392	X	X	XY	13	male	GCA_029229535.1
	145	Curculionoidea	Anthribidae	Pseudeuparius	Pseudeuparius sepicola	769076310	769004929	99.9907	X	X	XY	11	unknown	GCA_963920635.1
	146	Curculionoidea	Attelabidae	Apoderus	Apoderus coryli	428077388	422407043	98.6754	X	X	XY	20	unknown	GCA_911728435.2	2n=28M 13+Xyp	Xyp	NA		Rozek, Lachowska, Petitpierre, and Holecova (2004)
	147	Curculionoidea	Brentidae	Cylas	Cylas formicarius	391099484	365949515	93.5694	NA	11	Xyp	11	male	GCA_029955315.1	2n=22M 10+Xyp	Xyp	NA		S. Smith and Virkki (1978)
	148	Curculionoidea	Apionidae	Oxystoma	Oxystoma pomonae	1174362655	1174047213	99.9731	X	X	Xyp	11	unknown	GCA_963921995.1		Xyp
	149	Curculionoidea	Apionidae	Aspidapion	Aspidapion aeneum	1286186002	1270501322	98.7805	NA	11	NA	11	unknown	GCA_963576565.1
	150	Curculionoidea	Curculionidae	Rhynchophorus	Rhynchophorus ferrugineus	782098041	637972866	81.572	NA	1	Xyp	10	male	GCA_012979105.1	2n=22M 10+Xyp	Xyp	NA		S. Smith and Virkki (1978)
	151	Curculionoidea	Curculionidae	Platypus	Platypus cylindrus	147483955	139699821	94.722	X	X	XY	8	unknown	GCA_949748235.1
	152	Curculionoidea	Curculionidae	Pachyrhynchus	Pachyrhynchus sulphureomaculatus	2051389195	2000581858	97.5233	NA	5	NA	11	male	GCA_019049505.1
	153	Curculionoidea	Curculionidae	Philopedon	Philopedon plagiatum	1080348791	1044535724	96.685	X	X	NA	10	unknown	GCA_963971165.1
	154	Curculionoidea	Curculionidae	Polydrusus	Polydrusus tereticollis	1396132539	1393957456	99.8442	X	X	XY	12	male	GCA_963920685.1
	155	Curculionoidea	Curculionidae	Barypeithes	Barypeithes pellucidus	743729608	723593370	97.2925	X	X	Xyp	11	unknown	GCA_963991005.1	2n=22M 10+Xyp	Xyp	NA	yes	Lachowska (2008)
	156	Curculionoidea	Curculionidae	Polydrusus	Polydrusus pterygomalis	1051570683	1050754233	99.9224	X	X	NA	11	unknown	GCA_963969555.1
	157	Curculionoidea	Curculionidae	Polydrusus	Polydrusus cervinus	713374358	713293779	99.9887	X	X	NA	11	unknown	GCA_935413205.1
	158	Curculionoidea	Curculionidae	Dendroctonus	Dendroctonus ponderosae	223662550	205634337	91.9395	NA	1	XY	12	male	GCA_020466635.2	2n=24M 11+NeoXY	NeoXY	NA		Lanier and Wood (1968)
	159	Curculionoidea	Curculionidae	Taphrorychus	Taphrorychus bicolor	575240612	561432939	97.5997	X	X	XY	12	unknown	GCA_951812265.1
	160	Curculionoidea	Curculionidae	Ips	Ips nitidus	231406857	224872858	97.1764	NA	6	Xyp	16	unknown	GCA_018691245.2		Xyp
	161	Curculionoidea	Curculionidae	Ceutorhynchus	Ceutorhynchus assimilis	674950870	667035412	98.8273	NA	1	NA	16	unknown	GCA_917834065.1
	162	Curculionoidea	Curculionidae	Orchestes	Orchestes rusci	624046445	620377298	99.412	X	X	NA	12	unknown	GCA_958502075.1
	163	Curculionoidea	Curculionidae	Anthonomus	Anthonomus grandis	738372295	669380318	90.6562	NA	22	XY	22	male	GCA_030068095.1	2n=44M 21+XY	XY	3 types		Mclly, Beck, and Biggers (2000)
	* Corrected in this study.
