## Supplementary Table S2 for "Evolutionary dynamics of sex chromosomes and candidate sex-determining genes across the beetle phylogeny"

### Sheet: Sheet1
	Table S2. X and Y chromosomes.
	Superfamily	Family	Species	X chromosome originally identified (X) or not (NA)	X chromosome used in this study	X chromosome length (bp)	Number of X-linked genes	Conserved region of X (bp)	Fused region of X (bp)	Proportion conserved (%)	Proportion fused (%)	Proportion non-syntenic (%)	Y chromosome length (Mb)	Number of Y-linked genes	Karyotype
	Dytiscoidea	Dytiscidae	Liopterus haemorrhoidalis	X	X	68551767	2167	32267804	24006564	47.0707	35.0196	17.9097	0	0	NA
	Caraboidea	Carabidae	Carabus problematicus	X	X	28862492	2063	8618902	3202772	29.8619	11.0967	59.0414	0	0	XY
	Caraboidea	Carabidae	Leistus spinibarbis	X	X	17441987	909	17313550	0	99.2636	0	0.736367	0	0	NA
	Caraboidea	Carabidae	Nebria salina	X	X	30902303	2126	25003645	5454710	80.9119	17.6515	1.43662	0	0	NA
	Caraboidea	Carabidae	Nebria brevicollis	X	X	18918983	1244	13099120	5357518	69.238	28.3182	2.44382	0	0	NA
	Caraboidea	Carabidae	Clivina fossor	X	X	85984474	4902	39331450	29768630	45.7425	34.6209	19.6366	0	0	XY
	Caraboidea	Carabidae	Pogonus chalceus	NA	10	5157364	190 †	4290356	260421	83.1889	5.0495	11.7616	0	0	NA
	Caraboidea	Carabidae	Poecilus cupreus	X	X	37950640	1557	36691398	0	96.6819	0	3.3181	0	0	XO
	Caraboidea	Carabidae	Pterostichus niger	X	X	31865400	1207	18439809	0	57.8678	0	42.1322	0	0	XO
	Caraboidea	Carabidae	Pterostichus madidus	X	X	36190912	1273	35747508	0	98.7748	0	1.22518	0	0	XO
	Caraboidea	Carabidae	Dromius quadrimaculatus	X	X	37719780	1785	17105338	0	45.3485	0	54.6515	0	0	NA
	Caraboidea	Carabidae	Agonum fuliginosum	X	X	58678457	2101	33269149	13935487	56.6974	23.7489	19.5537	0	0	XO
	Caraboidea	Carabidae	Ophonus ardosiacus	X	X	47699839	1381	46920113	0	98.3653	0	1.63465	0	0	XO
	Caraboidea	Carabidae	Harpalus rufipes	X	X	60338057	2442	59094428	0	97.9389	0	2.0611	0	0	XO
	Caraboidea	Carabidae	Harpalus rubripes	X	X	57961364	1377	55863557	0	96.3807	0	3.61932	0	0	XO
	Dascilloidea	Dascillidae	Dascillus cervinus	X	X	42328679	4028	8940455	31777850	21.1215	75.074	3.80445	2152190	259	XY
	Buprestoidea	Buprestidae	Agrilus cyanescens	X	X	39296097	2377	6880714	24790403	17.5099	63.0862	19.4039	0	0	NA
	Buprestoidea	Buprestidae	Agrilus mali	NA	11	10159045	815	7792632	0	76.7063	0	23.2937	0	0	Xyp
	Buprestoidea	Buprestidae	Agrilus biguttatus	X	X	17727445	918	9873113	0	55.6939	0	44.3061	0	0	Xyp
	Byrrhoidea	Elmidae	Elmis aenea	X	X	31928154	1181	31928154	0	100	0	0	0	0	NA
	Elateroidea	Lampyridae	Aquatica leii	NA	8	51297475	1705	50506264	0	98.4576	0	1.5424	0	0	NA
	Elateroidea	Lampyridae	Pyrocoelia pectoralis	NA	9	31604859	1381	31484869	0	99.6203	0	0.379657	0	0	XO
	Elateroidea	Lampyridae	Photinus pyralis	NA	3a	22220000	1097	17317170	1711570	77.9351	7.70284	14.3621	0	0	XO
	Elateroidea	Elateridae	Melanotus villosus	X	X	43658339	2427	41632946	0	95.3608	0	4.63919	0	0	NA
	Elateroidea	Elateridae	Agriotes lineatus	NA	9	128700262	2057	118118279	0	91.7778	0	8.22219	0	0	XO
	Elateroidea	Elateridae	Agrypnus murinus	X	X	141134442	3238	131280818	0	93.0183	0	6.98173	0	0	NA
	Elateroidea	Elateridae	Hemicrepidius niger	X	X	25602750	2391	12791369	0	49.9609	0	50.0391	0	0	NA
	Elateroidea	Elateridae	Ctenicera cuprea	X	X	32381999	1231	31515370	0	97.3237	0	2.67627	367978	11	XY
	Elateroidea	Cantharidae	Malthinus seriepunctatus	X	X	14551697	735	13987522	0	96.123	0	3.87704	0	0	NA
	Elateroidea	Cantharidae	Malthinus flaveolus	X	X	15121255	951	14598487	0	96.5428	0	3.45717	0	0	NA
	Elateroidea	Cantharidae	Podabrus alpinus	X	X	94671628	3995	92938813	0	98.1697	0	1.83034	0	0	NA
	Elateroidea	Cantharidae	Rhagonycha lutea	X	X	32654230	1580	31656008	0	96.9431	0	3.05695	0	0	XO
	Elateroidea	Cantharidae	Rhagonycha fulva	X	X	19134973	938	18314974	0	95.7147	0	4.28534	0	0	XO
	Elateroidea	Cantharidae	Cantharis rustica	X	X	27326328	980	26237376	0	96.015	0	3.98499	0	0	XO
	Elateroidea	Cantharidae	Cantharis lateralis	X	X	25603503	1210	16512176	5385960	64.4919	21.036	14.4721	0	0	XO
	Elateroidea	Cantharidae	Cantharis rufa	X	X	31145097	1438	27250327	0	87.4948	0	12.5052	0	0	XO
	Elateroidea	Cantharidae	Cantharis nigra	X	X	32959919	1734	31112879	0	94.3961	0	5.6039	0	0	XO
	Elateroidea	Cantharidae	Cantharis flavilabris	X	X	27325106	1445	27031979	0	98.9273	0	1.07274	0	0	NA
	Histeridae	Histeridae	Hololepta plana	X	X	14286131	1250	7141554	5479868	49.9894	38.358	11.6526	0	0	NA
	Staphylinoidea	Leiodidae	Leptodirus hochenwartii	X	X	25142393	823	14041200	9690879	55.8467	38.544	5.60931	9027290	40	XY
	Staphylinoidea	Staphylinidae	Aleochara curtula	X	8 *	8728891	683	7847164	0	89.8988	0	10.1012	2045416	531	XY
	Staphylinoidea	Silphidae	Phosphuga atrata	X	X	30612209	856 ‡	29657801	0	96.8823	0	3.11774	9745205	473 £	XY
	Staphylinoidea	Silphidae	Nicrophorus investigator	X	X	13674797	791	11261989	0	82.3558	0	17.6442	0	0	NA
	Staphylinoidea	Staphylinidae	Stenus bimaculatus	X	X	50118965	2092	35056735	12209133	69.947	24.3603	5.69265	0	0	NA
	Staphylinoidea	Staphylinidae	Tachinus rufipes	X	X	81859413	2383	80044977	0	97.7835	0	2.21653	18059768	615	XY
	Staphylinoidea	Staphylinidae	Lordithon lunulatus	X	X	44612412	1807	20457213	0	45.8554	0	54.1446	0	0	NA
	Staphylinoidea	Staphylinidae	Othius punctulatus	X	X	40175823	1604	35416166	0	88.1529	0	11.8471	0	0	NA
	Staphylinoidea	Staphylinidae	Philonthus spinipes	X	X	38572783	1075	31064191	0	80.534	0	19.466	0	0	NA
	Staphylinoidea	Staphylinidae	Philonthus cognatus	X	X	132805336	3452	75556673	37883412	56.8928	28.5255	14.5817	45099272	1379	XY
	Staphylinoidea	Staphylinidae	Ontholestes murinus	X	X	43833432	1458	43713860	0	99.7272	0	0.272787	0	0	NA
	Staphylinoidea	Staphylinidae	Ocypus olens	X	X	56488273	1456	55952372	0	99.0513	0	0.948694	0	0	NA
	Scarabaeoidea	Geotrupidae	Geotrupes spiniger	X	X	21297946	1250	19401915	0	91.0976	0	8.90241	2468750	3	XY
	Scarabaeoidea	Lucanidae	Prosopocoilus inquinatus	X	X	17228451	716	10896120	0	63.2449	0	36.7551	0	0	NA
	Scarabaeoidea	Lucanidae	Dorcus parallelipipedus	X	X	48965044	2895	13238873	28909748	27.0374	59.0416	13.921	14907424	1215	XY
	Scarabaeoidea	Lucanidae	Dorcus hopei	NA	1	34731630	1716	12137802	21293207	34.9474	61.3078	3.74477	0	0	NA
	Scarabaeoidea	Scarabaeidae	Melolontha melolontha	X	X	47788401	1294	47193838	0	98.7558	0	1.24416	0	0	XY
	Scarabaeoidea	Scarabaeidae	Amphimallon solstitiale	X	X	64673868	1860	57340867	0	88.6616	0	11.3384	54414582	2117	XY
	Scarabaeoidea	Scarabaeidae	Cetonia aurata	X	X	13789199	1063	10416376	0	75.5401	0	24.4599	1869213	58	XY
	Chrysomeloidea	Chrysomelidae	Chrysina gloriosa	X	X	13479537	766	11865365	0	88.025	0	11.975	0	0	NA
	Scarabaeoidea	Scarabaeidae	Trypoxylus dichotomus	NA	10	16936900	1009	13976320	0	82.5199	0	17.4801	0	0	NA
	Scarabaeoidea	Scarabaeidae	Holotrichia oblita	NA	10	16058598	1188 §	471264	0	2.93465	0	97.0653	0	0	NA
	Scarabaeoidea	Scarabaeidae	Onthophagus taurus	NA	8	21065178	2084	9485177	0	45.0278	0	54.9722	0	0	XY
	Scarabaeoidea	Scarabaeidae	Aphodius granarius	X	X	10266340	766	8510561	0	82.8977	0	17.1023	0	0	NA
	Scarabaeoidea	Scarabaeidae	Melinopterus prodromus	X	X	17390025	1042	11622559	0	66.8346	0	33.1654	0	0	NA
	Scarabaeoidea	Scarabaeidae	Aphodius sticticus	X	X	16861781	853	15591841	0	92.4685	0	7.53147	3803171	463	XY
	Bostrichoidea	Ptinidae	Xestobium rufovillosum	NA	6	36916890	3455	9293566	16824696	25.1743	45.5745	29.2512	0	0	NA
	Cleroidea	Cleridae	Tillus elongatus	X	X	134830446	2397	132007688	0	97.9064	0	2.09356	16266987	435	XY
	Cleroidea	Melyridae	Malachius bipustulatus	X	X	33998831	1664	29658305	0	87.2333	0	12.7667	0	0	NA
	Coccinelloidea	Bothrideridae	Dastarcus helophoroides	NA	9	35077733	1529	34861398	0	99.3833	0	0.61673	0	0	NA
	Coccinelloidea	Latridiidae	Cartodere bifasciata	X	X	8142151	931	5425499	0	66.6347	0	33.3653	2952559	280	XY
	Coccinelloidea	Endomychidae	Endomychus coccineus	X	X	38499632	1270	37383901	0	97.102	0	2.89803	5318313	56	XY
	Coccinelloidea	Coccinellidae	Megalocaria dilatata	X	X	45408184	1513	32787471	0	72.2061	0	27.7939	0	0	NA
	Coccinelloidea	Coccinellidae	Halyzia sedecimguttata	X	X	31664035	954	29485819	0	93.1209	0	6.87915	0	0	NA
	Coccinelloidea	Coccinellidae	Propylea japonica	NA	10	46256975	2028	16871483	21652575	36.4734	46.8093	16.7173	0	0	NA
	Coccinelloidea	Coccinellidae	Myrrha octodecimguttata	X	X	32151688	1126	27268833	775152	84.8131	2.41092	12.776	0	0	NA
	Coccinelloidea	Coccinellidae	Hippodamia convergens	NA	7	17319419	1078	12017176	0	69.3856	0	30.6144	0	0	Xyp
	Coccinelloidea	Coccinellidae	Harmonia axyridis	X	X	38596305	1930	20783754	0	53.8491	0	46.1509	0	0	NA
	Coccinelloidea	Coccinellidae	Aphidecta obliterata	X	X	18623239	1178	13031591	0	69.9749	0	30.0251	0	0	XO
	Coccinelloidea	Coccinellidae	Coccinella septempunctata	X	X	24000787	2308	11033902	0	45.9731	0	54.0269	0	0	NA
	Coccinelloidea	Coccinellidae	Adalia decempunctata	X	X	25612393	1504	20856513	0	81.4313	0	18.5687	2086124	92	XY
	Coccinelloidea	Coccinellidae	Adalia bipunctata	X	X	27047566	1840	17739664	0	65.5869	0	34.4131	1747965	78	XY
	Tenebrionoidea	Scraptiidae	Anaspis maculata	X	X	56763308	1764	54588749	0	96.1691	0	3.83092	0	0	NA
	Tenebrionoidea	Salpingidae	Salpingus planirostris	X	X	8552900	1013	5982504	0	69.9471	0	30.0529	0	0	NA
	Tenebrionoidea	Pyrochroidae	Schizotus pectinicornis	X	X	11914156	1261	10367317	0	87.0168	0	12.9832	0	0	NA
	Tenebrionoidea	Pyrochroidae	Pyrochroa serraticornis	X	X	11346620	846	9976021	0	87.9206	0	12.0794	1831034	195	XY
	Tenebrionoidea	Zopheridae	Pycnomerus fuliginosus	X	X	14893387	888	13639424	0	91.5804	0	8.4196	0	0	NA
	Tenebrionoidea	Tenebrionidae	Lagria hirta	X	X	27992388	2108	17265855	0	61.6805	0	38.3195	1029000	144	XY
	Tenebrionoidea	Tenebrionidae	Tenebrio molitor	X	X	12445004	782	11587408	0	93.1089	0	6.89109	4784134	680	XY
	Tenebrionoidea	Tenebrionidae	Eledona agricola	X	X	19050746	1231	9608057	550354	50.434	2.88888	46.6771	0	0	NA
	Tenebrionoidea	Tenebrionidae	Tribolium confusum	X_LG2	X_LG2	69141766	5093	15728252	48178153	22.7478	69.6802	7.57192	2101760	211	XY
	Tenebrionoidea	Tenebrionidae	Tribolium freemani	X	X	11386866	1007	10989822	0	96.5131	0	3.48686	0	0	Xyp
	Tenebrionoidea	Tenebrionidae	Tribolium castaneum	NA	10	12086266	793	9102330	0	75.3113	0	24.6887	0	0	Xyp
	Tenebrionoidea	Tenebrionidae	Latheticus oryzae	NA	7	12875117	834	7384548	0	57.3552	0	42.6448	0	0	Xyp
	Tenebrionoidea	Tenebrionidae	Zophobas morio	NA	10	16808998	1205	13970412	0	83.1127	0	16.8873	0	0	NA
	Tenebrionoidea	Tenebrionidae	Zophobas atratus	X	X	19272007	1641	12752126	0	66.1692	0	33.8308	0	0	NA
	Tenebrionoidea	Tenebrionidae	Diaperis boleti	X	X	82383473	4718	18931534	60633872	22.9798	73.5996	3.42067	59236001	3501	XY
	Tenebrionoidea	Tenebrionidae	Gnatocerus cornutus	NA	10	9600407	825	8029388	0	83.6359	0	16.3641	0	0	NA
	Tenebrionoidea	Tenebrionidae	Cynaeus angustus	NA	9	17755410	1102	9052188	6853622	50.9827	38.6002	10.4171	0	0	Xyp
	Cucujoidea	Kateretidae	Brachypterus glaber	X	X	26267525	935	16819742	2013055	64.0325	7.66366	28.3039	0	0	NA
	Cucujoidea	Nitidulidae	Brassicogethes aeneus	NA	8	36942651	3184	9922967	314629	26.8605	0.851669	72.2879	0	0	NA
	Cucujoidea	Nitidulidae	Aethina tumida	NA	1	80394605	4146	17517879	42463307	21.7899	52.8186	25.3915	0	0	NA
	Cucujoidea	Silvanidae	Silvanus unidentatus	X	X	12912994	1108	5788575	0	44.8275	0	55.1725	0	0	NA
	Cucujoidea	Cucujidae	Pediacus dermestoides	X	X	12859849	1190	8484854	2090353	65.9794	16.2549	17.7657	2369560	136	XY
	Cucujoidea	Cryptophagidae	Cryptophagus acutangulus	X1X2	X2 *	12200675	1100	8768126	0	71.8659	0	28.1341	1639837	37	XY
	Chrysomeloidea	Cerambycidae	Pogonocherus hispidulus	X	X	36048072	1528	35708822	0	99.0589	0	0.941104	3044382	123	XY
	Chrysomeloidea	Cerambycidae	Monochamus saltuarius	X	X	21745861	1012	17549972	0	80.7049	0	19.2951	0	0	Xyp
	Chrysomeloidea	Cerambycidae	Monochamus alternatus	NA	7	26691667	1113	19467103	0	72.9333	0	27.0667	0	0	Xyp
	Chrysomeloidea	Cerambycidae	Rhagium mordax	NA	9	47145130	2817	16698770	0	35.4199	0	64.5801	0	0	NA
	Chrysomeloidea	Cerambycidae	Leptura quadrifasciata	X	X	64521499	1739	63371123	0	98.2171	0	1.78293	0	0	NA
	Chrysomeloidea	Cerambycidae	Stenurella melanura	NA	10	96211556	2233	94874404	0	98.6102	0	1.3898	0	0	NA
	Chrysomeloidea	Cerambycidae	Rutpela maculata	X	X	103235051	1722	101865662	0	98.6735	0	1.32648	0	0	NA
	Chrysomeloidea	Chrysomelidae	Crioceris asparagi	X	X	21833840	862	12546291	2910024	57.4626	13.328	29.2094	5052145	110	XY
	Chrysomeloidea	Chrysomelidae	Bruchidius siliquastri	X	X	22912655	1563	21821207	0	95.2365	0	4.76352	3498892	175	XY
	Chrysomeloidea	Chrysomelidae	Acanthoscelides obtectus	NA	2	43142905	1516	26795210	0	62.108	0	37.892	0	0	XY
	Chrysomeloidea	Chrysomelidae	Octodonta nipae	NA	1	222560427	6038	25488602	124565004	11.4524	55.9691	32.5785	0	0	NA
	Chrysomeloidea	Chrysomelidae	Cryptocephalus primarius	X	X	33495590	1577	23104895	434296	68.9789	1.29658	29.7245	10759462	37	XY
	Chrysomeloidea	Chrysomelidae	Cryptocephalus moraei	X	X	42663521	2159	32562378	0	76.3237	0	23.6763	0	0	Xyr
	Chrysomeloidea	Chrysomelidae	Phaedon cochleariae	NA	14	36368199	1184	21527027	1260421	59.1919	3.46572	37.3424	0	0	Xyp
	Chrysomeloidea	Chrysomelidae	Gastrophysa polygoni	X	X	33694315	2140	13597932	10555089	40.3568	31.326	28.3172	0	0	Xyp
	Chrysomeloidea	Chrysomelidae	Plagiodera versicolora	X	X	14121880	1340	8062858	0	57.0948	0	42.9052	0	0	Xyp
	Chrysomeloidea	Chrysomelidae	Chrysomela aeneicollis	X	X	20422211	1255	14858368	0	72.7559	0	27.2441	0	0	NA
	Chrysomeloidea	Chrysomelidae	Leptinotarsa decemlineata	NA	6	63752831	2183	62145942	0	97.4795	0	2.5205	0	0	XO
	Chrysomeloidea	Chrysomelidae	Chrysolina haemoptera	X	X	30996038	1118	22256940	0	71.8058	0	28.1942	0	0	Xyp
	Chrysomeloidea	Chrysomelidae	Chrysolina oricalcia	X	X	79600731	2162	74799546	0	93.9684	0	6.03158	0	0	Xyp
	Chrysomeloidea	Chrysomelidae	Chrysolina americana	X	X	60848928	1767	57900105	0	95.1539	0	4.84614	0	0	Xyp
	Chrysomeloidea	Chrysomelidae	Altica lythri	X	X	100808058	2348	29486447	33583148	29.2501	33.314	37.436	0	0	NA
	Chrysomeloidea	Chrysomelidae	Neocrepidodera transversa	X	X	39233140	1364	22484381	12466707	57.3097	31.776	10.9144	0	0	Xyp
	Chrysomeloidea	Chrysomelidae	Hermaeophaga mercurialis	NA	7	40138100	1991	25220559	0	62.8345	0	37.1655	0	0	NA
	Chrysomeloidea	Chrysomelidae	Phyllotreta striolata	NA	10	6737922	671	6111546	0	90.7037	0	9.29628	0	0	Xyp
	Chrysomeloidea	Chrysomelidae	Phyllotreta cruciferae	NA	10	6889186	600	6307624	0	91.5583	0	8.44166	0	0	Xyp
	Chrysomeloidea	Chrysomelidae	Psylliodes chrysocephala	NA	14	32946075	934	30459304	0	92.452	0	7.548	0	0	Xyp
	Chrysomeloidea	Chrysomelidae	Crepidodera aurea	X	X	17420357	942	15091296	0	86.6302	0	13.3698	0	0	NA
	Chrysomeloidea	Chrysomelidae	Diabrotica virgifera	NA	10	155889765	2423	133256567	0	85.4813	0	14.5187	0	0	XO
	Chrysomeloidea	Chrysomelidae	Diabrotica balteata	NA	10	89845724	2406	81173476	0	90.3476	0	9.65238	0	0	Xyp
	Chrysomeloidea	Chrysomelidae	Agelastica alni	NA	1	100212014	4547	31742518	58537534	31.6754	58.4137	9.91095	0	0	NA
	Chrysomeloidea	Chrysomelidae	Ophraella communa	NA	2	61742519	2857	24503725	12202542	39.687	19.7636	40.5495	0	0	NA
	Chrysomeloidea	Chrysomelidae	Galerucella nymphaeae	X	X	48878834	4596	9168485	3158365	18.7576	6.46162	74.7808	0	0	Xyp
	Chrysomeloidea	Chrysomelidae	Lochmaea crataegi	X	X	139762297	8308	38277792	17914067	27.3878	12.8175	59.7947	16757675	1013	XY
	Chrysomeloidea	Chrysomelidae	Lochmaea capreae	NA	8	31551978	2018	17969443	0	56.9519	0	43.0481	0	0	NA
	Chrysomeloidea	Chrysomelidae	Galeruca laticollis	X	X	216784771	5496	66972713	97748443	30.8936	45.0901	24.0163	12968287	569	XY
	Chrysomeloidea	Chrysomelidae	Diorhabda elongata	X	X	43700691	2486	18507405	6071023	42.3504	13.8923	43.7573	8491010	510	XY
	Chrysomeloidea	Chrysomelidae	Diorhabda carinulata	X	1 *	40517163	2396	22963013	6109052	56.6748	15.0777	28.2475	12719532	1392	XY
	Chrysomeloidea	Chrysomelidae	Diorhabda sublineata	X	X	40809440	2461	18088667	4282648	44.3247	10.4943	45.181	9123148	737	XY
	Chrysomeloidea	Chrysomelidae	Diorhabda carinata	X	X	43781127	2570	18150818	8311415	41.4581	18.984	39.5579	12067790	875	XY
	Curculionoidea	Anthribidae	Pseudeuparius sepicola	X	X	53139822	2203	53064258	0	99.8578	0	0.142198	1048368	50	XY
	Curculionoidea	Attelabidae	Apoderus coryli	X	X	16028725	925	13192330	0	82.3043	0	17.6957	1259191	13	XY
	Curculionoidea	Brentidae	Cylas formicarius	NA	11	19106952	1119	13392928	2745081	70.0945	14.3669	15.5385	0	0	Xyp
	Curculionoidea	Apionidae	Oxystoma pomonae	X	X	67271694	1621	63727008	0	94.7308	0	5.26921	0	0	Xyp
	Curculionoidea	Apionidae	Aspidapion aeneum	NA	11	54330761	1196	41296025	0	76.0086	0	23.9914	0	0	NA
	Curculionoidea	Curculionidae	Rhynchophorus ferrugineus	NA	1	40003664	1464	29428204	2651601	73.5638	6.6284	19.8078	0	0	Xyp
	Curculionoidea	Curculionidae	Platypus cylindrus	X	X	12282305	1043	7285670	0	59.3184	0	40.6816	2770000	120	XY
	Curculionoidea	Curculionidae	Pachyrhynchus sulphureomaculatus	NA	5	69931891	1287	58919967	0	84.2534	0	15.7466	0	0	NA
	Curculionoidea	Curculionidae	Philopedon plagiatum	X	X	37570820	1227	27501678	0	73.1996	0	26.8004	0	0	NA
	Curculionoidea	Curculionidae	Polydrusus tereticollis	X	X	74408680	2608	64008898	0	86.0234	0	13.9766	9448810	306	XY
	Curculionoidea	Curculionidae	Barypeithes pellucidus	X	X	26732330	993	25600110	0	95.7646	0	4.2354	0	0	Xyp
	Curculionoidea	Curculionidae	Polydrusus pterygomalis	X	X	54681081	1801	46953480	0	85.8679	0	14.1321	0	0	NA
	Curculionoidea	Curculionidae	Polydrusus cervinus	X	X	29608204	1006	25568074	0	86.3547	0	13.6453	0	0	NA
	Curculionoidea	Curculionidae	Dendroctonus ponderosae	NA	1	70670744	5631	12374280	51583535	17.5098	72.9914	9.49888	0	0	XY
	Curculionoidea	Curculionidae	Taphrorychus bicolor	X	X	31990525	1700	26594369	2288063	83.132	7.15231	9.71567	781967	62	XY
	Curculionoidea	Curculionidae	Ips nitidus	NA	6	16438241	1533	8619097	254068	52.4332	1.54559	46.0212	0	0	Xyp
	Curculionoidea	Curculionidae	Ceutorhynchus assimilis	NA	1	115479771	4620	28387842	79709330	24.5825	69.0245	6.39298	0	0	NA
	Curculionoidea	Curculionidae	Orchestes rusci	X	X	118147993	5041	42078790	36523497	35.6153	30.9133	33.4713	0	0	NA
	Curculionoidea	Curculionidae	Anthonomus grandis	NA	22	48409349	2479	34313120	0	70.8812	0	29.1188	0	0	XY
	* Corrected in this study.
	† Incomplete X assembly. Most X-linked genes on scaffolds (see Fig. 4).
	‡ Misassemby of X and Y. Most of Y probably belongs to X.
	§ X assembly error. Although our gene model detected 1188 gene anchors on chr 10, this chromosome actually contains only 166 gene models (all these gene models are found on a single X-linked scaffold in Amphimallon solstitiale). This suggests that the majority of the anchors correspond to pseodogenes (possibly belonging to a degenerated Y chromosome rathern than the X chromosome).
